# Small RNA sequencing of human sural nerves identifies widespread microRNA dysregulation and Schwann cell-localized miR-21-5p in diabetic peripheral neuropathy

**DOI:** 10.64898/2026.01.15.699768

**Authors:** Sneha A. Gummadi, Ryan R. Ju, Victoria Pastor, Eric C. Meyers, Shai M. Rozen, Diana Tavares-Ferreira

## Abstract

Diabetic peripheral neuropathy (DPN) is a common complication of diabetes with no disease modifying treatments. Despite the prevalence, the molecular mechanisms of DPN are not fully characterized. Among the various molecular regulators, microRNAs (miRNAs) control protein synthesis and are essential for normal development and homeostasis, with dysregulation implicated in cancer and neurodegenerative diseases. In this study, we performed small RNA-sequencing to profile the miRNA landscape of human sural nerves from individuals with and without DPN. Our analysis revealed that nearly 10% of all miRNAs detected are dysregulated and among those 74% are significantly downregulated in DPN. Target gene enrichment analysis of the differentially expressed miRNAs yielded pathways significantly associated with nerve regeneration, metabolic dysfunction, and immune cell activity. In particular, miR-21-5p is significantly upregulated in DPN, showed a positive association with axonal loss severity, and localizes to Schwann cells, consistent with its broader role as an injury- and inflammation-responsive miRNA that shifts from early pro-regenerative functions to maladaptive, inflammation-amplifying effects that impair Schwann cell mediated nerve repair. These results suggest that miRNAs may contribute to peripheral nerve degeneration by promoting inflammation, apoptosis, oxidative stress, and impaired nerve regeneration, while also opening potential avenues for biomarker discovery and therapeutic intervention.

**Article highlights:**

- We undertook this study to address the limited understanding of molecular changes contributing to diabetic peripheral neuropathy (DPN) in humans.
- We sought to profile microRNAs (miRNAs), key post-transcriptional regulators of gene expression, in human sural nerves and developed a dedicated computational pipeline for robust miRNA quantification, differential expression, and target enrichment analysis.
- Our analyses revealed widespread miRNA dysregulation in DPN, with most altered miRNAs downregulated and miR-21-5p significantly upregulated in DPN, highly correlated with axonal loss severity and localized to Schwann cells.
- These findings suggest that miRNA imbalance, including elevated Schwann cell miR-21-5p, may contribute to nerve dysfunction in DPN and provide new opportunities for biomarker development and therapeutic targeting.
