## Supplementary material for "Small RNA sequencing of human sural nerves identifies widespread microRNA dysregulation and Schwann cell-localized miR-21-5p in diabetic peripheral neuropathy": Suppl. File 4

### Sheet: A-spearman correlation with axo
List of miRNAs differentially expressed between control and DPN		miRNAs in separate dataset and their correlation with axonal loss severity
		mirna	n	rho	p	padj	direction
hsa-miR-126-3p		hsa-miR-155-5p	6	0.956183	0.00283785	0.680612	increases_with_severity
hsa-miR-451a		hsa-miR-874-5p	6	0.956183	0.00283785	0.680612	increases_with_severity
hsa-miR-223-3p		hsa-miR-122-5p	6	0.889001	0.0177974	0.680612	increases_with_severity			overlap between two datasets
hsa-miR-21-5p		hsa-miR-135b-5p	6	0.889001	0.0177974	0.680612	increases_with_severity
hsa-let-7i-5p		hsa-miR-4672	6	0.889001	0.0177974	0.680612	increases_with_severity
hsa-miR-15b-5p		hsa-miR-4762-5p	6	0.889001	0.0177974	0.680612	increases_with_severity
hsa-miR-195-5p		hsa-miR-642a-5p	6	0.848875	0.0325325	0.680612	increases_with_severity
hsa-miR-191-5p		hsa-miR-10397-3p	6	0.848528	0.0326779	0.680612	increases_with_severity
hsa-miR-25-3p		hsa-miR-188-3p	6	0.848528	0.0326779	0.680612	increases_with_severity
hsa-miR-214-3p		hsa-miR-215-3p	6	0.848528	0.0326779	0.680612	increases_with_severity
hsa-miR-574-3p		hsa-miR-3935	6	0.848528	0.0326779	0.680612	increases_with_severity
hsa-miR-497-5p		hsa-miR-4762-3p	6	0.848528	0.0326779	0.680612	increases_with_severity
hsa-miR-204-5p		hsa-miR-4768-3p	6	0.848528	0.0326779	0.680612	increases_with_severity
hsa-miR-320a-3p		hsa-miR-4802-5p	6	0.848528	0.0326779	0.680612	increases_with_severity
hsa-miR-363-3p		hsa-miR-4804-3p	6	0.848528	0.0326779	0.680612	increases_with_severity
hsa-miR-34a-5p		hsa-miR-5090	6	0.848528	0.0326779	0.680612	increases_with_severity
hsa-miR-106b-5p		hsa-miR-5579-5p	6	0.848528	0.0326779	0.680612	increases_with_severity
hsa-miR-93-5p		hsa-miR-5588-5p	6	0.848528	0.0326779	0.680612	increases_with_severity
hsa-miR-142-5p		hsa-miR-586	6	0.848528	0.0326779	0.680612	increases_with_severity
hsa-miR-20a-5p		hsa-miR-6506-3p	6	0.848528	0.0326779	0.680612	increases_with_severity
hsa-miR-146b-5p		hsa-miR-6875-5p	6	0.848528	0.0326779	0.680612	increases_with_severity
hsa-miR-146a-5p		hsa-miR-6894-3p	6	0.848528	0.0326779	0.680612	increases_with_severity
hsa-miR-484		hsa-miR-7110-3p	6	0.848528	0.0326779	0.680612	increases_with_severity
hsa-miR-376c-3p		hsa-miR-7155-5p	6	0.848528	0.0326779	0.680612	increases_with_severity
hsa-miR-185-5p		hsa-miR-933	6	0.848528	0.0326779	0.680612	increases_with_severity
hsa-miR-425-5p		hsa-let-7e-5p	6	0.83666	0.037841	0.680612	increases_with_severity
hsa-miR-16-5p		hsa-miR-142-3p	6	0.83666	0.037841	0.680612	increases_with_severity
hsa-miR-182-5p		hsa-miR-21-3p	6	0.83666	0.037841	0.680612	increases_with_severity
hsa-miR-18a-5p		hsa-miR-21-5p	6	0.83666	0.037841	0.680612	increases_with_severity
hsa-miR-138-5p		hsa-miR-223-3p	6	0.83666	0.037841	0.680612	increases_with_severity
hsa-miR-144-3p		hsa-miR-101-3p	6	-0.83666	0.037841	0.680612	decreases_with_severity
hsa-miR-106b-3p		hsa-miR-1250-5p	6	-0.83666	0.037841	0.680612	decreases_with_severity
hsa-miR-92a-3p		hsa-miR-125b-2-3p	6	-0.83666	0.037841	0.680612	decreases_with_severity
hsa-miR-1247-5p		hsa-miR-1323	6	-0.83666	0.037841	0.680612	decreases_with_severity
hsa-miR-17-5p		hsa-miR-138-5p	6	-0.83666	0.037841	0.680612	decreases_with_severity
hsa-miR-20b-5p		hsa-miR-190b-5p	6	-0.83666	0.037841	0.680612	decreases_with_severity
hsa-miR-154-5p		hsa-miR-199b-5p	6	-0.83666	0.037841	0.680612	decreases_with_severity
hsa-miR-183-5p		hsa-miR-27b-5p	6	-0.83666	0.037841	0.680612	decreases_with_severity
hsa-miR-223-5p		hsa-miR-299-3p	6	-0.83666	0.037841	0.680612	decreases_with_severity
hsa-miR-95-3p		hsa-miR-30a-3p	6	-0.83666	0.037841	0.680612	decreases_with_severity
hsa-miR-335-3p		hsa-miR-338-3p	6	-0.83666	0.037841	0.680612	decreases_with_severity
hsa-miR-224-3p		hsa-miR-33a-3p	6	-0.83666	0.037841	0.680612	decreases_with_severity
hsa-miR-142-3p		hsa-miR-370-5p	6	-0.83666	0.037841	0.680612	decreases_with_severity
hsa-miR-27a-5p		hsa-miR-4699-3p	6	-0.83666	0.037841	0.680612	decreases_with_severity
hsa-miR-16-2-3p		hsa-miR-4705	6	-0.83666	0.037841	0.680612	decreases_with_severity
hsa-miR-96-5p		hsa-miR-506-3p	6	-0.83666	0.037841	0.680612	decreases_with_severity
hsa-miR-299-5p		hsa-miR-508-3p	6	-0.83666	0.037841	0.680612	decreases_with_severity
hsa-miR-340-3p		hsa-miR-628-5p	6	-0.83666	0.037841	0.680612	decreases_with_severity
hsa-miR-192-5p		hsa-miR-664b-5p	6	-0.83666	0.037841	0.680612	decreases_with_severity
hsa-miR-199a-3p		hsa-miR-6726-3p	6	-0.83666	0.037841	0.680612	decreases_with_severity
hsa-miR-452-5p		hsa-miR-6843-3p	6	-0.83666	0.037841	0.680612	decreases_with_severity
hsa-miR-99a-3p		hsa-miR-6883-3p	6	-0.83666	0.037841	0.680612	decreases_with_severity
hsa-miR-99b-3p		hsa-miR-758-5p	6	-0.83666	0.037841	0.680612	decreases_with_severity
hsa-miR-454-3p		hsa-miR-9-5p	6	-0.83666	0.037841	0.680612	decreases_with_severity
hsa-miR-584-5p		hsa-miR-1246	6	-0.848528	0.0326779	0.680612	decreases_with_severity
hsa-miR-582-5p		hsa-miR-1277-3p	6	-0.848528	0.0326779	0.680612	decreases_with_severity
hsa-miR-32-5p		hsa-miR-3911	6	-0.848528	0.0326779	0.680612	decreases_with_severity
hsa-miR-194-5p		hsa-miR-4640-3p	6	-0.848528	0.0326779	0.680612	decreases_with_severity
hsa-miR-15b-3p		hsa-miR-4787-3p	6	-0.848528	0.0326779	0.680612	decreases_with_severity
hsa-miR-432-5p		hsa-miR-4803	6	-0.848528	0.0326779	0.680612	decreases_with_severity
hsa-miR-337-5p		hsa-miR-5004-3p	6	-0.848528	0.0326779	0.680612	decreases_with_severity
hsa-miR-381-3p		hsa-miR-518c-3p	6	-0.848528	0.0326779	0.680612	decreases_with_severity
hsa-miR-590-3p		hsa-miR-616-5p	6	-0.848528	0.0326779	0.680612	decreases_with_severity
hsa-miR-4521		hsa-miR-6750-3p	6	-0.848528	0.0326779	0.680612	decreases_with_severity
hsa-miR-3615		hsa-miR-6889-5p	6	-0.848528	0.0326779	0.680612	decreases_with_severity
hsa-miR-1249-3p		hsa-miR-943	6	-0.848528	0.0326779	0.680612	decreases_with_severity
hsa-miR-195-3p		hsa-miR-431-3p	6	-0.889001	0.0177974	0.680612	decreases_with_severity
hsa-miR-628-5p		hsa-miR-4740-5p	6	-0.889001	0.0177974	0.680612	decreases_with_severity
hsa-miR-144-5p		hsa-miR-5001-5p	6	-0.889001	0.0177974	0.680612	decreases_with_severity
hsa-miR-301a-3p		hsa-miR-101-5p	6	-0.956183	0.00283785	0.680612	decreases_with_severity
hsa-miR-1296-5p		hsa-miR-30e-3p	6	-0.956183	0.00283785	0.680612	decreases_with_severity
hsa-miR-200c-3p		hsa-miR-6508-3p	6	-0.956183	0.00283785	0.680612	decreases_with_severity
hsa-miR-624-5p
hsa-miR-18b-5p
hsa-miR-511-5p
hsa-miR-19a-3p
hsa-miR-378a-5p
hsa-miR-92a-1-5p
hsa-miR-942-5p
hsa-miR-483-5p
hsa-miR-675-3p
hsa-miR-18a-3p
hsa-miR-431-5p
hsa-miR-577
hsa-miR-3200-3p
hsa-miR-450b-5p
hsa-miR-370-3p
hsa-miR-675-5p
hsa-miR-138-1-3p
hsa-miR-190b-5p
hsa-miR-203a-3p
hsa-miR-3622a-5p
hsa-miR-10a-3p
hsa-miR-618
hsa-miR-199a-5p
hsa-miR-4772-3p
hsa-miR-138-2-3p
hsa-miR-6803-3p
hsa-miR-4732-5p
hsa-miR-150-3p
hsa-miR-452-3p
hsa-miR-216b-5p
hsa-miR-1247-3p
hsa-miR-187-3p
hsa-miR-3614-5p
hsa-miR-1976
hsa-miR-548k
hsa-miR-1-3p
hsa-miR-205-5p
hsa-miR-1294
hsa-miR-551a
hsa-miR-486-3p
hsa-miR-708-3p
hsa-miR-582-3p
hsa-miR-486-5p
hsa-miR-320c
hsa-miR-3200-5p
hsa-miR-23a-5p
hsa-miR-2115-3p
hsa-miR-371b-3p
hsa-miR-767-5p
hsa-miR-183-3p
hsa-miR-4742-5p
hsa-miR-192-3p
hsa-miR-2276-3p
hsa-miR-4433b-5p
hsa-miR-4780
hsa-miR-1537-3p
hsa-miR-6883-3p
hsa-miR-18b-3p
hsa-miR-4772-5p
hsa-miR-6802-3p
hsa-miR-371b-5p
hsa-miR-4659a-3p
hsa-miR-548j-5p
hsa-miR-211-5p
hsa-miR-624-3p
hsa-miR-219b-5p
hsa-miR-3944-5p
hsa-miR-584-3p
hsa-miR-636
hsa-miR-3140-3p
hsa-miR-194-3p
hsa-miR-4676-5p
hsa-miR-340-5p
hsa-miR-6818-5p
hsa-miR-3143
hsa-miR-2115-5p
hsa-miR-7976
hsa-miR-3667-5p
hsa-miR-3150b-3p
hsa-miR-7850-5p
hsa-miR-5582-3p
hsa-miR-5189-5p
hsa-miR-208b-3p
hsa-miR-490-5p
hsa-miR-11401
hsa-miR-3126-5p
hsa-miR-4659b-3p
hsa-miR-1224-3p
hsa-miR-6730-3p
hsa-miR-3085-5p
hsa-miR-6800-3p
hsa-miR-7848-3p
hsa-miR-11400
hsa-miR-3165
hsa-miR-7109-3p
hsa-miR-3150b-5p
hsa-miR-6787-3p
hsa-miR-4646-3p
hsa-miR-451b
hsa-miR-1537-5p
hsa-miR-2276-5p
hsa-miR-6801-3p
hsa-miR-3186-3p
